# A New ‘Comprehensive’ Annotation of Leucine-Rich Repeat-Containing Receptors in Rice

**DOI:** 10.1101/2021.01.29.428842

**Authors:** Céline Gottin, Anne Dievart, Marilyne Summo, Gaëtan Droc, Christophe Périn, Vincent Ranwez, Nathalie Chantret

**Affiliations:** AGAP, Univ Montpellier, CIRAD, INRAE, Institut Agro, Montpellier, France; CIRAD, UMR AGAP, F-34398 Montpellier, France

## Abstract

Rice plays an essential food security role for more than half of the world’s population. Obtaining crops with high levels of disease resistance is a major challenge for breeders, especially today given the urgent need for agriculture to be more sustainable. Plant resistance genes are mainly encoded by three large Leucine-Rich Repeat (LRR)-containing receptor (LRR-CR) subfamilies: the LRR-Receptor-Like Kinase (RLK), LRR-Receptor-Like Protein (RLP) and Nucleotide-binding LRR Receptor (NLR) subfamilies. Using LRRprofiler, a pipeline we developed to annotate and classify those proteins, we compared three publicly available annotations of the rice Nipponbare reference genome. The extended discrepancies we observed for LRR-CR gene models led us to perform in-depth manual curation of their annotations while paying special attention to nonsense mutations. We then transferred this manually curated annotation to Kitaake, a Nipponbare closely related cultivar, using an optimised strategy. Here we discuss the breakthrough achieved by manual curation when comparing genomes and, in addition to ‘functional’ and ‘structural’ annotations, we propose the community to adopt this new approach, which we call ‘comprehensive’ annotation. The resulting data are crucial for further studies on the natural variability and evolution of LRR-CR in order to promote their use in breeding future resilient varieties.
