## Supplemental_DataSet_4 for "A New ‘Comprehensive’ Annotation of Leucine-Rich Repeat-Containing Receptors in Rice"

### Sheet: supplemental dataset 4
Supplemental DataSet 4
	Supplemental Data Set 4. LRRprofiler results in the Swiss-Prot A. thaliana dataset. LRR-containing proteins extracted from the Swiss-Prot database and results of the LRRprofiler pipeline. The orange section presents information on gene sub-families and number of annotated LRR motifs extracted from the Swiss-Prot database. The blue section presents the LRRprofiler results for each gene.
GeneID	GeneFamily_Swissprot	LRR_Swissprot	LRRprofiler_Family	LRRprofiler_nb_LRR
A0A1P8ATR9	LRR-RLP	28	LRR-RLP	29
A7XGN8	NLR	6	NLR	10
A9QGV6	NLR	3	NLR	10
C0LGD6	LRR-RLK	3	LRR-RLK	3
C0LGD7	LRR-RLK	14	LRR-RLK	12
C0LGD8	LRR-RLK	3	LRR-RLK	3
C0LGD9	LRR-RLK	3	LRR-RLK	4
C0LGE0	LRR-RLK	12	LRR-RLK	13
C0LGE4	LRR-RLK	16	LRR-RLK	17
C0LGF4	LRR-RLK	5	LRR-RLK	6
C0LGF5	LRR-RLK	24	LRR-RLK	26
C0LGG3	LRR-RLK	3	LRR-RLK	4
C0LGG4	LRR-RLK	3	LRR-RLK	4
C0LGG6	LRR-RLK	3	LRR-RLK	3
C0LGG7	LRR-RLK	6	LRR-RLK	13
C0LGG8	LRR-RLK	11	LRR-RLK	14
C0LGG9	LRR-RLK	11	LRR-RLK	12
C0LGH2	LRR-RLK	10	LRR-RLK	12
C0LGH3	LRR-RLK	13	LRR-RLK	12
C0LGH8	LRR-RLK	4	LRR-RLK	7
C0LGI2	LRR-RLK	4	LRR-RLK	4
C0LGI5	LRR-RLK	5	LRR-RLK	5
C0LGJ1	LRR-RLK	22	LRR-RLK	22
C0LGJ9	LRR-RLK	9	LRR-RLK	9
C0LGK4	LRR-RLK	11	LRR-RLK	12
C0LGK9	LRR-RLK	14	LRR-RLK	15
C0LGL4	LRR-RLK	3	LRR-RLK	3
C0LGL9	LRR-RLK	5	LRR-RLK	6
C0LGN2	LRR-RLK	11	LRR-RLK	13
C0LGP2	LRR-RLK	3	LRR-RLK	3
C0LGP4	LRR-RLK	21	LRR-RLK	22
C0LGP9	LRR-RLK	10	LRR-RLK	11
C0LGQ4	LRR-RLK	4	LRR-RLK	6
C0LGQ5	LRR-RLK	31	LRR-RLK	32
C0LGQ7	LRR-RLK	3	LRR-RLK	3
C0LGQ9	LRR-RLK	21	LRR-RLK	21
C0LGR3	LRR-RLK	27	LRR-RLK	25
C0LGR6	LRR-RLK	3	LRR-RLK	3
C0LGR9	LRR-RLK	5	LRR-RLK	6
C0LGS2	LRR-RLK	30	LRR-RLK	27
C0LGS3	LRR-RLK	8	LRR-RLK	11
C0LGT1	LRR-RLK	4	LRR-RLK	5
C0LGT5	LRR-RLK	3	LRR-RLK	3
C0LGT6	LRR-RLK	21	LRR-RLK	22
C0LGU0	LRR-RLK	6	LRR-RLK	6
C0LGU1	LRR-RLK	12	LRR-RLK	14
C0LGU5	LRR-RLK	4	LRR-RLK	5
C0LGU7	LRR-RLK	4	LRR-RLK	6
C0LGV0	LRR-RLK	6	LRR-RLK	6
C0LGV1	LRR-RLK	23	LRR-RLK	25
C0LGW2	LRR-RLK	3	LRR-RLK	3
C0LGW6	LRR-RLK	21	LRR-RLK	20
C0LGX1	LRR-RLK	4	LRR-RLK	5
C0LGX3	LRR-RLK	21	LRR-RLK	22
C4B7M5	NLR	9	NLR	9
C4B7M6	NLR	9	NLR	9
C4B7M7	NLR	11	NLR	16
E1B328	NLR	9	NLR	9
F4HTV4	LRR-RLP	29	LRR-RLP	30
F4HTV6	LRR-RLP	11	UC	11
F4HWL3	LRR-RLP	4	LRR-RLP	4
F4HX15	other	4	UC	13
F4I2N7	LRR-RLK	20	LRR-RLK	22
F4I594	NLR	10	NLR	13
F4I9S3	LRR-RLP	28	LRR-RLP	28
F4IBB2	other	0	UC	3
F4IBE4	NLR	7	NLR	14
F4IIU4	other	7	UC	24
F4IUU1	LRR-RLP	23	LRR-RLP	25
F4J339	NLR	14	NLR	16
F4J7T6	LRR-RLP	27	LRR-RLP	29
F4J8G2	LRR-RLP	26	LRR-RLP	28
F4J9A8	LRR-RLP	28	LRR-RLP	28
F4JGB6	LRR-RLP	24	LRR-RLP	26
F4JHT3	other	8	NA	NA
F4JNA9	NLR	18	NLR	22
F4JNB7	NLR	19	NLR	29
F4JT78	NLR	6	NLR	10
F4JT80	NLR	9	NLR	19
F4JT82	NLR	20	NLR	26
F4JTU7	LRR-RLP	24	LRR-RLP	25
F4JWM0	NLR	9	NLR	14
F4JZY1	other	25	NA	NA
F4K4T3	LRR-RLP	28	LRR-RLP	30
F4KE63	other	2	NA	NA
F4KHA2	LRR-RLP	23	LRR-RLP	25
F4KHH8	NLR	11	NLR	17
F4KHI3	NLR	10	NLR	16
F4KIF3	NLR	10	NLR	14
O04093	NLR	5	NLR	9
O04197	F-box	18	UC	14
O04488	F-box	2	NA	NA
O04567	LRR-RLK	5	LRR-RLK	6
O22161	F-box	0	F-box	9
O22232	F-box	6	NA	NA
O22476	LRR-RLK	25	LRR-RLK	26
O22727	NLR	5	NLR	12
O22938	LRR-RLK	18	LRR-RLK	18
O23257	F-box	4	F-box	1
O23317	NLR	3	NLR	8
O23360	F-box	9	F-box	8
O23530	NLR	23	NLR	28
O48573	NLR	12	NLR	15
O48763	LRR-RLP	4	UC	4
O48788	LRR-RLK	6	LRR-RLK	6
O48809	other	9	UC	10
O48849	LRR-RLP	27	LRR-RLP	29
O48851	LRR-RLP	23	LRR-RLP	25
O49286	F-box	9	F-box	10
O49318	LRR-RLK	26	LRR-RLK	26
O49325	LRR-RLP	23	LRR-RLP	24
O49328	LRR-RLP	23	LRR-RLP	25
O49329	LRR-RLP	26	LRR-RLP	27
O49471	NLR	9	NLR	16
O49545	LRR-RLK	22	LRR-RLK	23
O64483	LRR-RLK	3	LRR-RLK	3
O64556	LRR-RLK	2	LRR-RLK	3
O64566	other	10	UC	10
O64788	F-box	0	F-box	7
O64789	NLR	6	NLR	11
O64790	NLR	5	NLR	10
O64973	NLR	6	NLR	12
O65375	other	10	UC	10
O65440	LRR-RLK	21	LRR-RLK	22
O65924	LRR-RLK	2	LRR-RLK	4
O80741	F-box	0	UC	7
O80809	LRR-RLP	21	LRR-RLP	24
O81069	LRR-RLK	3	LRR-RLK	3
O81765	other	9	UC	11
O81825	NLR	8	NLR	16
O82318	LRR-RLK	22	LRR-RLK	22
O82379	F-box	2	NA	NA
O82484	NLR	6	NLR	10
O82500	NLR	6	NLR	14
P0C2G0	F-box	2	NA	NA
P0C2G1	F-box	15	NA	NA
P0C2G6	F-box	5	F-box	7
P0C895	other	9	UC	10
P0C8S1	NLR	10	NLR	10
P0CB16	NLR	14	NLR	27
P0DI16	NLR	7	NLR	14
P0DI17	NLR	10	NLR	19
P0DI18	NLR	10	NLR	19
P0DKH5	NLR	12	NLR	10
P0DKH6	NLR	11	NLR	17
P33543	LRR-RLK	7	LRR-RLK	8
P43298	LRR-RLK	13	LRR-RLK	13
P43333	other	4	UC	6
P47735	LRR-RLK	19	LRR-RLK	23
P59584	NLR	0	NLR	11
P60838	NLR	7	NLR	12
P60839	NLR	6	NLR	11
Q00874	other	9	UC	12
Q06BH3	LRR-RLK	6	LRR-RLK	8
Q0WR05	F-box	3	NA	NA
Q0WR59	LRR-RLK	18	LRR-RLK	20
Q0WRC9	F-box	0	F-box	7
Q0WVM4	LRR-RLK	4	LRR-RLK	6
Q1PE04	F-box	4	F-box	4
Q1PED9	F-box	5	F-box	6
Q1PEN0	LRR-RLP	22	LRR-RLP	22
Q1PEY8	F-box	4	NA	NA
Q1PFK0	F-box	6	NA	NA
Q2V414	F-box	2	NA	NA
Q38834	NLR	6	NLR	9
Q39214	NLR	4	NLR	11
Q3E7J7	F-box	5	NA	NA
Q3E8L4	F-box	5	F-box	5
Q3E8L5	F-box	6	F-box	3
Q3E944	F-box	3	NA	NA
Q3E991	LRR-RLK	5	LRR-RLK	6
Q3EA38	F-box	6	F-box	7
Q3EAE5	F-box	8	NA	NA
Q3EC97	F-box	15	F-box	10
Q42371	LRR-RLK	20	LRR-RLK	22
Q42484	NLR	5	NLR	14
Q4PSE6	other	9	UC	10
Q501E9	F-box	6	NA	NA
Q501G5	F-box	0	F-box	5
Q56W59	F-box	5	NA	NA
Q56XS8	F-box	4	F-box	6
Q56XW8	F-box	6	NA	NA
Q56YH2	F-box	0	F-box	3
Q570C0	F-box	0	F-box	14
Q588V7	other	5	NA	NA
Q5G5D8	other	10	UC	10
Q5G5E0	other	11	UC	14
Q5PP26	other	10	UC	12
Q5S4V7	F-box	0	F-box	6
Q6DBN6	F-box	5	NA	NA
Q6DR13	F-box	6	NA	NA
Q6NKX3	F-box	7	NA	NA
Q6NQP4	LRR-RLP	5	LRR-RLP	5
Q6Q4D0	other	7	UC	18
Q6R2J8	LRR-RLK	7	LRR-RLK	8
Q6R2K1	LRR-RLK	5	LRR-RLK	8
Q6R2K2	LRR-RLK	6	LRR-RLK	8
Q6R2K3	LRR-RLK	6	LRR-RLK	7
Q6XAT2	LRR-RLK	20	LRR-RLK	20
Q708Y0	F-box	18	F-box	18
Q70CT4	LRR-RLP	28	LRR-RLP	29
Q7FZR1	LRR-RLP	24	LRR-RLP	26
Q84JQ4	LRR-RLK	5	LRR-RLK	6
Q84MA9	LRR-RLK	6	LRR-RLK	6
Q84RK6	F-box	6	NA	NA
Q84W80	F-box	5	F-box	8
Q84WJ9	other	13	UC	13
Q84X02	F-box	0	F-box	6
Q8GRL7	other	9	UC	11
Q8GW80	F-box	5	F-box	3
Q8GWI2	F-box	6	NA	NA
Q8GXW6	F-box	5	NA	NA
Q8H1M0	F-box	6	F-box	5
Q8H1R7	F-box	7	F-box	9
Q8L3R3	NLR	7	NLR	12
Q8L7H1	F-box	6	NA	NA
Q8LB33	F-box	0	UC	10
Q8LF09	F-box	6	NA	NA
Q8LFN2	LRR-RLK	11	LRR-RLK	12
Q8LPS5	LRR-RLK	5	LRR-RLK	6
Q8RWE5	other	10	UC	10
Q8RWQ8	F-box	0	F-box	14
Q8RWU5	F-box	21	F-box	20
Q8RWZ1	LRR-RLK	6	LRR-RLK	7
Q8RX63	LRR-RLP	25	LRR-RLP	26
Q8RXS5	NLR	5	NLR	10
Q8RY65	LRR-RLK	4	LRR-RLK	4
Q8S8F2	other	0	UC	19
Q8S8Q9	F-box	2	NA	NA
Q8VYB7	other	5	UC	7
Q8VYG9	other	10	UC	11
Q8VYT3	LRR-RLK	4	LRR-RLK	6
Q8VYT5	F-box	0	F-box	11
Q8VZC7	NLR	11	NLR	18
Q8VZG8	LRR-RLK	24	LRR-RLK	24
Q8W104	F-box	9	F-box	11
Q8W3K0	NLR	9	NLR	20
Q8W3K3	NLR	2	NLR	13
Q8W3M4	other	10	UC	11
Q8W474	NLR	2	NLR	11
Q8W4J9	NLR	9	NLR	11
Q8W4Q3	other	10	UC	10
Q8W4S5	LRR-RLK	3	LRR-RLK	5
Q93Y06	LRR-RLK	5	LRR-RLK	7
Q93YT3	LRR-RLP	27	LRR-RLP	28
Q93ZK9	F-box	7	NA	NA
Q93ZS4	LRR-RLK	4	LRR-RLK	5
Q93ZX6	F-box	5	F-box	5
Q940K0	NLR	5	NLR	10
Q94AG2	LRR-RLK	4	LRR-RLK	6
Q94B46	F-box	6	F-box	11
Q94C77	LRR-RLK	7	LRR-RLK	9
Q94F62	LRR-RLK	4	LRR-RLK	5
Q9ASQ6	LRR-RLK	13	LRR-RLK	12
Q9ASS4	LRR-RLK	4	LRR-RLK	5
Q9C5D2	F-box	19	F-box	19
Q9C626	F-box	0	F-box	12
Q9C637	LRR-RLP	30	LRR-RLP	32
Q9C646	NLR	0	NLR	11
Q9C699	LRR-RLP	30	LRR-RLP	32
Q9C6A6	LRR-RLP	31	LRR-RLP	32
Q9C6A8	LRR-RLP	29	LRR-RLP	30
Q9C7M1	F-box	3	F-box	9
Q9C7S5	LRR-RLK	22	LRR-RLK	22
Q9C7T7	LRR-RLK	20	LRR-RLK	21
Q9C7X0	NLR	10	NLR	13
Q9C7X8	F-box	7	F-box	5
Q9C8I6	LRR-RLK	2	LRR-RLK	3
Q9C8K0	NLR	6	NLR	10
Q9C8M9	LRR-RLK	6	LRR-RLK	7
Q9C8T9	NLR	6	NLR	14
Q9C8Y7	F-box	4	NA	NA
Q9C8Y8	F-box	5	NA	NA
Q9C9H6	LRR-RLP	23	LRR-RLP	24
Q9C9H7	LRR-RLP	25	LRR-RLP	26
Q9C9N5	LRR-RLK	8	LRR-RLK	9
Q9C9Y8	LRR-RLK	5	LRR-RLK	6
Q9CA04	F-box	6	NA	NA
Q9CAK1	NLR	10	NLR	14
Q9FDX1	F-box	0	UC	6
Q9FE83	F-box	0	F-box	10
Q9FF23	F-box	0	F-box	6
Q9FF58	F-box	0	F-box	3
Q9FFJ3	other	10	UC	12
Q9FFR7	F-box	7	NA	NA
Q9FFU7	F-box	6	F-box	8
Q9FFW2	F-box	0	F-box	5
Q9FFW4	F-box	0	F-box	5
Q9FG24	LRR-RLK	8	LRR-RLK	9
Q9FG90	NLR	4	NLR	11
Q9FG91	NLR	5	NLR	10
Q9FGL5	LRR-RLK	20	LRR-RLK	20
Q9FGN3	F-box	0	F-box	12
Q9FGN4	F-box	0	F-box	12
Q9FGQ3	F-box	11	F-box	4
Q9FH86	LRR-RLP	4	LRR-RLP	5
Q9FH99	F-box	0	F-box	6
Q9FHB5	F-box	2	NA	NA
Q9FHF0	NLR	10	NLR	15
Q9FHK7	LRR-RLK	5	LRR-RLK	6
Q9FI14	NLR	14	NLR	20
Q9FII5	LRR-RLK	21	LRR-RLK	22
Q9FIZ3	LRR-RLK	31	LRR-RLK	32
Q9FJ30	F-box	7	F-box	7
Q9FJ32	other	5	UC	11
Q9FJ57	other	16	UC	17
Q9FJB5	NLR	3	NLR	11
Q9FJK8	NLR	3	NLR	12
Q9FJT2	F-box	6	NA	NA
Q9FJU2	F-box	0	F-box	6
Q9FJU3	F-box	0	F-box	4
Q9FJV1	F-box	2	NA	NA
Q9FJV2	F-box	0	F-box	5
Q9FK10	LRR-RLK	5	LRR-RLK	6
Q9FK63	LRR-RLK	7	LRR-RLK	7
Q9FK66	LRR-RLP	7	LRR-RLP	11
Q9FKN7	NLR	14	NLR	17
Q9FKZ0	NLR	4	NLR	10
Q9FKZ1	NLR	4	NLR	10
Q9FKZ2	NLR	6	NLR	9
Q9FL28	LRR-RLK	28	LRR-RLK	30
Q9FL51	LRR-RLK	18	LRR-RLK	18
Q9FL63	LRR-RLK	7	LRR-RLK	6
Q9FL92	NLR	12	NLR	15
Q9FL99	F-box	6	NA	NA
Q9FLA1	F-box	2	NA	NA
Q9FLA2	F-box	2	NA	NA
Q9FLB4	NLR	7	NLR	12
Q9FM55	F-box	6	NA	NA
Q9FM89	F-box	7	NA	NA
Q9FM90	F-box	0	F-box	7
Q9FM91	F-box	0	F-box	5
Q9FM94	F-box	0	F-box	6
Q9FMD7	LRR-RLK	5	LRR-RLK	6
Q9FMV0	F-box	2	NA	NA
Q9FN37	LRR-RLK	20	LRR-RLK	23
Q9FN93	LRR-RLK	3	LRR-RLK	3
Q9FN94	LRR-RLK	3	LRR-RLK	4
Q9FNI9	F-box	0	F-box	7
Q9FNJ1	F-box	7	NA	NA
Q9FNJ4	F-box	5	NA	NA
Q9FNJ5	F-box	2	NA	NA
Q9FNK0	F-box	7	NA	NA
Q9FPJ5	LRR-RLP	4	LRR-RLP	5
Q9FRS6	LRR-RLK	22	LRR-RLK	22
Q9FW44	NLR	4	NLR	10
Q9FWZ1	F-box	4	F-box	6
Q9FXF2	LRR-RLK	11	LRR-RLK	13
Q9FYF4	F-box	0	F-box	7
Q9FYK0	LRR-RLK	13	LRR-RLK	13
Q9FZ52	F-box	4	F-box	8
Q9FZ53	F-box	6	NA	NA
Q9FZ59	LRR-RLK	26	LRR-RLK	26
Q9FZ70	F-box	5	F-box	8
Q9FZB1	LRR-RLK	3	LRR-RLK	4
Q9FZB8	LRR-RLK	3	LRR-RLK	4
Q9LDJ9	F-box	0	F-box	6
Q9LE82	other	9	UC	11
Q9LES9	F-box	8	F-box	7
Q9LF20	F-box	7	NA	NA
Q9LFG1	LRR-RLK	11	LRR-RLK	13
Q9LFS4	LRR-RLK	4	LRR-RLK	6
Q9LH52	other	10	UC	10
Q9LHF1	other	9	UC	11
Q9LHP4	LRR-RLK	25	LRR-RLK	26
Q9LIG2	LRR-RLK	3	LRR-RLK	3
Q9LIR2	F-box	2	NA	NA
Q9LJ64	other	11	UC	10
Q9LJF3	LRR-RLK	24	LRR-RLK	25
Q9LJF8	F-box	6	F-box	4
Q9LJF9	F-box	7	F-box	6
Q9LJM4	LRR-RLK	21	LRR-RLK	20
Q9LJS0	LRR-RLP	27	LRR-RLP	29
Q9LJS2	LRR-RLP	27	LRR-RLP	29
Q9LJW7	LRR-RLP	19	LRR-RLP	21
Q9LJY0	LRR-RLK	5	LRR-RLK	7
Q9LK24	F-box	0	UC	3
Q9LK43	LRR-RLK	13	LRR-RLK	13
Q9LM63	F-box	5	NA	NA
Q9LMP6	NLR	5	NLR	11
Q9LNV9	LRR-RLP	32	LRR-RLP	32
Q9LP24	LRR-RLK	27	LRR-RLK	28
Q9LP77	LRR-RLK	6	LRR-RLK	7
Q9LPL4	F-box	0	F-box	10
Q9LPT1	LRR-RLK	5	LRR-RLK	6
Q9LPW7	F-box	0	F-box	13
Q9LQ54	NLR	6	NLR	12
Q9LQC1	F-box	0	F-box	7
Q9LQM1	F-box	0	F-box	6
Q9LRR4	NLR	5	NLR	9
Q9LRR5	NLR	12	NLR	28
Q9LRT1	LRR-RLK	20	LRR-RLK	22
Q9LRV8	other	10	UC	10
Q9LRW9	LRR-RLP	27	LRR-RLP	29
Q9LS79	LRR-RLP	22	LRR-RLP	22
Q9LS80	LRR-RLP	24	LRR-RLP	25
Q9LSI9	LRR-RLK	4	LRR-RLK	5
Q9LSJ3	F-box	7	F-box	5
Q9LT96	LRR-RLK	14	LRR-RLK	14
Q9LTX2	F-box	0	F-box	12
Q9LUC4	F-box	3	NA	NA
Q9LUI1	other	10	UC	10
Q9LUL4	LRR-RLK	6	LRR-RLK	7
Q9LV26	F-box	6	F-box	7
Q9LVI6	LRR-RLK	5	LRR-RLK	6
Q9LVM0	LRR-RLK	5	LRR-RLK	8
Q9LVN2	LRR-RLK	14	LRR-RLK	14
Q9LVP0	LRR-RLK	26	LRR-RLK	26
Q9LVT1	NLR	4	NLR	9
Q9LVT3	NLR	9	NLR	10
Q9LVT4	NLR	5	NLR	12
Q9LW29	F-box	0	F-box	16
Q9LX46	F-box	5	F-box	3
Q9LX47	F-box	7	F-box	8
Q9LX48	F-box	7	F-box	7
Q9LX51	F-box	3	F-box	9
Q9LX54	F-box	5	NA	NA
Q9LX55	F-box	6	F-box	6
Q9LXJ6	F-box	7	F-box	3
Q9LXQ3	F-box	6	NA	NA
Q9LXQ4	F-box	5	NA	NA
Q9LXQ7	F-box	0	F-box	2
Q9LXQ8	F-box	6	NA	NA
Q9LXR0	F-box	6	NA	NA
Q9LXR4	F-box	7	NA	NA
Q9LY03	LRR-RLK	18	LRR-RLK	19
Q9LYN8	LRR-RLK	28	LRR-RLK	30
Q9LYZ2	F-box	6	F-box	6
Q9LYZ4	F-box	8	F-box	7
Q9LZ15	F-box	5	F-box	4
Q9LZ25	NLR	5	NLR	10
Q9LZP6	F-box	6	NA	NA
Q9LZV7	LRR-RLK	18	LRR-RLK	19
Q9M096	F-box	5	F-box	6
Q9M0E1	F-box	8	F-box	1
Q9M0G7	LRR-RLK	22	LRR-RLK	22
Q9M0U6	F-box	5	F-box	8
Q9M0U7	F-box	0	F-box	6
Q9M0U8	F-box	4	F-box	6
Q9M0U9	F-box	0	F-box	6
Q9M190	F-box	3	NA	NA
Q9M1L7	LRR-RLK	5	LRR-RLK	6
Q9M224	F-box	0	F-box	8
Q9M2Y3	LRR-RLP	4	LRR-RLP	5
Q9M2Z1	LRR-RLK	22	LRR-RLK	25
Q9M2Z5	F-box	4	F-box	6
Q9M3B7	F-box	9	NA	NA
Q9M5J8	other	10	UC	10
Q9M5J9	other	10	UC	11
Q9M651	other	9	UC	11
Q9M667	NLR	0	NLR	6
Q9M8L5	F-box	6	NA	NA
Q9M8T0	LRR-RLK	5	LRR-RLK	6
Q9M8U4	F-box	5	NA	NA
Q9M9C5	LRR-RLK	6	LRR-RLK	6
Q9M9S4	LRR-RLK	9	LRR-RLK	10
Q9M9X0	LRR-RLP	25	LRR-RLP	27
Q9MA83	LRR-RLP	22	LRR-RLP	23
Q9S7I6	LRR-RLK	22	LRR-RLK	24
Q9S9U3	LRR-RLP	29	LRR-RLP	30
Q9S9V8	F-box	0	F-box	5
Q9S9V9	F-box	8	F-box	9
Q9S9X4	F-box	12	F-box	14
Q9SAC4	F-box	0	F-box	7
Q9SCQ7	other	3	UC	4
Q9SCT4	LRR-RLK	12	LRR-RLK	13
Q9SCX6	NLR	10	NLR	16
Q9SCX7	NLR	11	NLR	16
Q9SD62	LRR-RLK	21	LRR-RLK	22
Q9SDA8	F-box	16	F-box	18
Q9SGP2	LRR-RLK	22	LRR-RLK	22
Q9SH22	NLR	4	NLR	8
Q9SH71	LRR-RLK	5	LRR-RLK	6
Q9SHI2	LRR-RLK	26	LRR-RLK	27
Q9SHI3	LRR-RLP	23	LRR-RLP	25
Q9SHI4	LRR-RLP	23	LRR-RLP	22
Q9SI06	LRR-RLK	4	LRR-RLK	3
Q9SI85	NLR	6	NLR	10
Q9SIM9	F-box	18	F-box	13
Q9SIT1	LRR-RLK	13	LRR-RLK	14
Q9SJ32	F-box	4	NA	NA
Q9SJH6	LRR-RLP	10	UC	13
Q9SJM0	other	4	NA	NA
Q9SJQ1	LRR-RLK	5	LRR-RLK	7
Q9SKB2	LRR-RLK	5	LRR-RLK	7
Q9SKG5	LRR-RLK	5	LRR-RLK	6
Q9SKK0	F-box	0	F-box	17
Q9SKK2	LRR-RLP	28	LRR-RLP	29
Q9SKK5	LRR-RLP	18	LRR-RLP	19
Q9SLI6	LRR-RLP	26	LRR-RLP	28
Q9SMT9	F-box	0	F-box	6
Q9SMU0	F-box	6	NA	NA
Q9SMU1	F-box	5	F-box	4
Q9SMY8	F-box	22	F-box	28
Q9SN10	F-box	10	F-box	11
Q9SN38	LRR-RLP	7	LRR-RLP	10
Q9SN46	other	11	UC	10
Q9SNA3	LRR-RLK	3	LRR-RLK	3
Q9SRL2	LRR-RLP	29	LRR-RLP	31
Q9SRL7	LRR-RLP	28	LRR-RLP	29
Q9SRR1	F-box	10	F-box	10
Q9SSD1	LRR-RLP	10	LRR-RLP	12
Q9SSL9	LRR-RLK	28	LRR-RLK	28
Q9SSR7	F-box	6	NA	NA
Q9STE5	NLR	5	NLR	11
Q9STE7	NLR	0	NLR	3
Q9STQ0	F-box	5	F-box	10
Q9SUQ3	LRR-RLK	5	LRR-RLK	6
Q9SVM3	LRR-RLP	25	LRR-RLP	28
Q9SVN2	LRR-RLP	23	LRR-RLP	24
Q9SVW8	other	11	UC	12
Q9SX38	NLR	4	NLR	8
Q9SY03	F-box	0	F-box	6
Q9SYQ8	LRR-RLK	20	LRR-RLK	22
Q9SZ66	NLR	11	NLR	22
Q9SZ67	NLR	10	NLR	11
Q9SZA7	NLR	4	NLR	10
Q9T048	NLR	6	NLR	16
Q9T0C6	F-box	0	F-box	6
Q9T0K5	other	10	UC	10
Q9XGM3	NLR	11	NLR	16
Q9XIB6	other	10	UC	11
Q9XIC7	LRR-RLK	4	LRR-RLK	6
Q9XID2	LRR-RLP	2	LRR-RLP	2
Q9XIF0	NLR	4	NLR	10
Q9XIL9	other	10	UC	10
Q9ZNQ3	F-box	4	NA	NA
Q9ZPE4	F-box	0	F-box	5
Q9ZPS9	LRR-RLK	23	LRR-RLK	24
Q9ZQQ7	LRR-RLK	4	LRR-RLK	4
Q9ZQR3	LRR-RLK	3	LRR-RLK	3
Q9ZR09	F-box	3	F-box	9
Q9ZR12	F-box	0	F-box	15
Q9ZRF9	LRR-RLK	2	LRR-RLK	2
Q9ZU46	LRR-RLK	7	LRR-RLK	11
Q9ZU90	F-box	0	F-box	3
Q9ZUI0	LRR-RLK	20	LRR-RLK	20
Q9ZUK3	LRR-RLP	31	LRR-RLP	31
Q9ZUK7	LRR-RLP	28	LRR-RLP	28
Q9ZV93	F-box	5	F-box	6
Q9ZV94	F-box	5	F-box	10
Q9ZVA3	F-box	6	NA	NA
Q9ZVR7	LRR-RLK	20	LRR-RLK	22
Q9ZW88	F-box	9	F-box	9
Q9ZWC6	F-box	16	F-box	17
Q9ZWC8	LRR-RLK	23	LRR-RLK	25
